# Single nuclei transcriptomics of muscle reveals intra-muscular cell dynamics linked to dystrophin loss and rescue

**DOI:** 10.1101/2022.05.31.494197

**Authors:** Deirdre D. Scripture-Adams, Kevin N. Chesmore, Florian Barthélémy, Richard T. Wang, Shirley Nieves-Rodriguez, Derek W. Wang, Ekaterina I. Mokhonova, Emilie D. Douine, Jijun Wan, Isaiah Little, Laura N. Rabichow, Stanley F. Nelson, M. Carrie Miceli

## Abstract

In Duchenne muscular dystrophy, dystrophin loss leads to chronic muscle damage, dysregulation of repair, fibro-fatty replacement, and weakness. We develop methodology to efficiently isolate individual nuclei from frozen skeletal muscle, allowing single nuclei sequencing of irreplaceable archival samples from small samples. We apply this method to identify cell and gene expression dynamics within human DMD and *mdx* mouse muscle, characterizing treatment effects of dystrophin rescue by exon skipping therapy at single nuclei resolution. *DMD* exon 23 skipping events are directly observed and increased in myonuclei from treated mice. We describe partial rescue of type IIa and IIx myofibers, expansion of a novel MDSC-like myeloid population, recovery of repair/remodeling M2-macrophage, and repression of inflammatory POSTN1+ fibroblasts in response to exon skipping and partial dystrophin restoration. Use of this method enables exploration of cellular and transcriptomic mechanisms of dystrophin loss and repair.
