## Supplementary material for "Single nuclei transcriptomics of muscle reveals intra-muscular cell dynamics linked to dystrophin loss and rescue": Table S1: Key genes and references

### Sheet: Sheet1
Key Genes and References
a. Cell Identity
Cell type	Function		Reference
Mouse major cell types: identification genes
Satellite cells	Pax5 (Regulator of satellite cell proliferation and differentiation, transcription factor)		(28)
Myoblasts	Myog (required for myoblast differentiation), Taco1 (Loss of function leads to Distal Arthrogryposis-1), Runx1 (required for myoblast proliferation)		(65), (66), (67)
Myofibers	Dmd (member of the Dystrophin glycoprotein complex, sarcolemmal structural stability), Ttn (Loss of function is associated with diaphram disfunction in muscular dystrophy)		(68), (69, 70)
Immune cells	Ptprc (protein product CD45, known marker of immune cell populations)		(13)
Fibroblasts/ FAP	Pdgfra (platelet-derived growth factor receptor known Fibroblast/FAP marker)		(13)
Smooth muscle	Myh11 (smooth muscle fiber type marker, myosin heavy chain)		(71)
Endothelial	Ptprm (vascular endothelial cell marker, receptor protein tyrosine phosphatase)		(72)
Lymphatic endothelail	Lyve1 (lymphatic endothelium marker, CD44 homolog, lymphatic hyaluronan receptor), Flt4 (lymphatic endothelium marker, tyrosine kinase receptor for vascular endothelial growth factors), Prox1 (lymphatic endothelium marker, TF required for lymphatic development)		(73)
Adipocytes	Adipoq (adipose specific gene, regulator of glucose and lipid metabolism), Pparg (Peroxisome proliferator-activated receptor γ, regulator of metabolism in adipocytes), Lep (adipocyte-specific leptin, regulates metabolism), Plin1 (lipid metabolism homeostasis in adipocytes), Cidec (lipid metabolism homeostasis in adipocytes)		(74), (75), (76), (77), (78)
Neural cells	Ntng1 (Netrin-g1, expressed in neurons involved in axon guidance), Nlgn1 (neuronal cell surface protein, involved in synapse function)		(79), (80)
Schwann cells	Mbp (myelin basic protein), Mpz (myelin protein zero), Sox10 (Transcription factor expressed in mature Schwann cells)		(81), (82)
Subset identification genes mouse
Cell type	Function		Reference
Satellite cells
Quiescent Satellite Cells	Pax7 (Regulator of satellite cell proliferation and differentiation, transcription factor), Filip1l (filament interacting protein involved in cell motility, required for myogenesis)		(28),(83)
Early Activated Satellite Cells	Col1a2 (collagen fiber, upregulated during embryonic development and muscle regeneration), Taco1 (Loss of function leads to Distal Arthrogryposis-1)		(84) ,(66)
Late Activated Satellite Cells	Hmga2 (transcription factor, upregulated during satellite cell activation and decreased during myoblast phase), Taco1 (Loss of function leads to Distal Arthrogryposis-1), Runx1 (required for myoblast proliferation)		(85),(66),(67)
Myoblasts
Myoblasts	Myog (myoblast differentiation), Taco1 (Loss of function leads to Distal Arthrogryposis-1), Runx1 (required for myoblast proliferation), Ttn (Loss of function is associated with diaphragm disfunction in muscular dystrophy)		(65),(66),(67),(69, 70)
Myocytes	Myog (myoblast differentiation), Myh3 (embryonic myosin heavy chain), Myh8 (embryonic myosin heavy chain), Taco1 (Loss of function leads to Distal Arthrogryposis-1), Runx1 (required for myoblast proliferation), Ttn (Loss of function is associated with diaphragm disfunction in muscular dystrophy)		(65),(86),(66),(67),(69, 70)
Myofibers
Immature Fibers	Taco1 (Loss of function leads to Distal Arthrogryposis-1), Dmd (member of the dystrophin glycoprotein complex, sarcolemmal structural stability), Ttn (Loss of function is associated with diaphragm disfunction in muscular dystrophy)		(66),(68),(69, 70)
Partly matured fibers	Myot (z-disc protein, sarcomere assembly, loss of function is associated with myofibrillar myopathies), Dmd (member of the dystrophin glycoprotein complex, sarcolemmal structural stability), Ttn (Loss of function is associated with diaphragm disfunction in muscular dystrophy)		(87),(68),(69, 70)
Fast Fibers	Myh1 (myosin heavy chain, marker of fast fiber types), Dmd (part of the sarcolemma, anchors extracellular matrix to the cytoskeleton), Ttn (Loss of function is associated with diaphragm disfunction in muscular dystrophy), Myot (z-disc protein, sarcomere assembly, loss of function is associated with myofibrillar myopathies)		(71),(68),(69, 70),(87)
Slow Fibers	Myh4 (myosin heavy chain, marker of slow fiber types), Dmd (member of the dystrophin glycoprotein complex, sarcolemmal structural stability), Ttn (Loss of function is associated with diaphragm disfunction in muscular dystrophy)		(71),(68),(69, 70)
MTJ	Col22a1 (Loss of function disrupts MTJ formation), Dmd (member of the dystrophin glycoprotein complex, sarcolemmal structural stability), Ttn (Loss of function is associated with diaphragm disfunction in muscular dystrophy), Nav3 ( MTJ marker. )		(88),(68),(69, 70),(12)
NMJ	Utrn (NMJ formation), Dmd (member of the dystrophin glycoprotein complex, sarcolemmal structural stability), Ttn (Loss of function is associated with diaphragm disfunction in muscular dystrophy)		(89),(68),(69, 70)
Tcap	Tcap (muscle size variation, loss of function causes limb-girdle muscular dystrophy type 2G), Ttn (Loss of function is associated with diaphragm disfunction in muscular dystrophy)		(90-92),(69, 70)
Immune
B cells	EBF drives B cell differentiation by activating PAX5 transcription of B functional genes); Ms4a1 (Cd20) is required for B cell differentiation and activation		(93), (94)
T cells	Trbc1 and Cd3 encode components of the T cell receptor, Skap1 facilitates T cell signaling		(95), (96)
DC	CD83 marks activated DC; Ly75 is a sensor for cell death and damage		(97), (98)
cDC1	XCR1 is a DC chemokine receptor, CLEC9A a receptor for exposed actin which signals cross-presentation of dead cell antigens		(52)
pDC	PTPRM is an inflammatory DC marker, PLCB4 identifies pDC)		(99), (100)
M1	CD74, EXT1 upregulated in M1 Polarized), PRKCE (role in NO generation and response to LPS)		(101), (102), (103)
M2	MRC1 and CD163, canonical M2 markers, TGFBR2 drives M2 polarization		(51) (104)
M1/M2 transitional	ITGA9 (integrin expressed on all macrophage),		(105)
M0	CD93 is a M2 marker and receptor for C1q, MBL2, and SP and SPP1 is pro-fibrotic.)		(48), (54)
Rapidly dividing	Type II topoisomerase A is expressed at higher levels in G2 and mitosis		(106)
MDSC	DC-HIL, CD84, MDSC identity marker, (suppression of T cell responses), MERTK (promotes synthesis of inflammation resolution mediators ), SAT1 (polyamine metabolism leading to T suppression)		(107), (108),(109), (110)
M2 MDSC	DC-HIL, CD84 (suppression of T cell responses), CD36 is plasma membrane fatty acid transporter that fuels OXPHOS		(107), (108), (111)
Fibroblasts/FAPs
Fb CCL11	M2/Th2/Treg skewing, anti-inflammation.		(112), (113), (114)
Fb DPP4	DPP4, in fibroblast CAF-S1, acts to increase T reg in cancer models, Compl ement inhibitory protein DAF (CD55), T cell suppression		(34), (115)
Fb POSTN1	POSTN1 Promotes TGF mediated fibrosis and muscular dystrophy, Bcat1 Branched-chain aminotransferase, facilitates metabolic switch to pro-inflammatory also marks population.		(116), (117)
Fb SFRP5	Anti-inflammatory		(35)
Fb Col11a1	Fibroblast keloid formation		(118)
Fb Col22a1 (marks a sub fraction of Fb COL11A1)	Marks the myotendinous junction		(119)
Fb LEPR	Pro-fibrotic.		(120)
Fb MME	Cd10; Anti-inflammatory metalloprotease.		(121)
Fb NMB	Pro-inflammatory, regulates IL6 and COX2		(122)
Smooth muscle
Pericytes	Myh11 (smooth muscle fiber type marker, myosin heavy chain), Rgs5 (gtpase activating protein in pericytes and vsmc)		(71),(123)
VSMC1	Tagln (marker of vsmc, transgelin,), Acta2 (marker of vsmc, smooth muscle actin), Rgs5 (gtpase activating protein in pericytes and vsmc)		(124),(123)
VSMC2	Myocd (master regulator of smooth muscle gene expression), Tagln (marker of vsmc, transgelin,), Acta2 (marker of vsmc, smooth muscle actin)		(125),(124)
SM	Aqp1 (Aquaporin)		(24, 126)
Endothelial cells
Tip-like	Ptprm (vascular endothelial cell marker, receptor protein tyrosine phosphatase mu), Ptprg (vascular endothelium marker, Tyrosine Phosphatase Receptor Type G), Dach1 (endothelial cell migration), Dll4 (stimulates angiogenesis, marker of tip-like endothelial)		(72),(114),(24, 127),(24, 128)
Stalk-like	Ptprm (vascular endothelial cell marker, receptor protein tyrosine phosphatase), Selp (marker of stalk-like endothelial), Vwf (marker of stalk-like endothelial), Ptprg (vascular endothelium marker, Tyrosine Phosphatase Receptor Type G)		(72),(24),(114)
Muscle derived endothelial cells	Ptprm (vascular endothelial cell marker, receptor protein tyrosine phosphatase), Acta1 (Loss of function congenital myopathies and muscle weakness), Ptprg (vascular endothelium marker, Tyrosine Phosphatase Receptor Type G)		(72),(129, 130),(114)
Angiogenic	Ptprm (vascular endothelial cell marker, receptor protein tyrosine phosphatase), Vegfc (stimulates angiogenesis)		(72),(24, 128)
E23AON treatment on Myofibers
Cell type	Function	Fold Change	Reference
Change in myofibers: Up-regulated genes
Car3	KO show slow muscle fatigue response	1.7	(131)
Palld	satellite cell differentiation	1.4	(132)
Prkca	Loss of function show muscle weakness	1.3	(133)
Tacc2	Loss of function associated with myotonic dystrophy 1	1.3	(134)
Ucp3	muscle recovery after exercise	1.9	(135), (136)
Agbl1	Upregulated in exercised muscle	2.2	(137)
Ank2	Over expressed in response to celf1 splice variants	1.3	(138)
Cd36	Myogenesis, down regulated in dystrophic muscle	1.9	(139, 140)
Ghr	growth hormone receptor	1.3	(71)
Mybpc1	Implicated in DMD and Arthrogryposis Myopathy in fast fibers	1.3	(141)
Pde4d	pro-inflammatory in mdx and DMD.	1.3	(142)
Pdk4	Pro-inflammatory in mdx and DMD. Normally low expression in DMD	3.2	(142)
Rcan2	Protects against slow muscle atrophy	1.8	(143)
Setbp1	prenatal skeletal muscle development	1.7	(144)
Sox6	muscle fiber differentiation	1.3	(36)
Tbc1d1	exercise induced glucose metabolism in skeletal muscle	1.5	(145)
Tbc1d4	Regulator of muscle insulin	2.3	(145)
Change In Myofibers: Down-Regulated Genes
Actg1	Loss of function causes muscle weakness	0.5	(146, 147)
Hk2	Reduces glucose partitioning for oxidation but increases glucose sparing	0.7	(148)
Mbnl1	Modulates RNA splicing of CUG repeat transcripts, plays a role in myotonic dystrophy	0.8	(149, 150)
Mbnl2	Higher in young fibers/animals	0.7	(149)
Nr4a1	Upregulated in myoblasts	0.5	(122, 151)
Tnni2	elevated in fast fiber of DMD/BMD	0.7	(152)
Acta1	Loss of function congenital myopathies and muscle weakness	0.7	(129, 130)
Bin1	promotes skeletal muscle weakness	0.6	(153, 154)
Cap2	delays myogenesis	0.7	(155, 156)
Ctnna3	promotes myoblast differentiation and muscle regeneration	0.6	(157)
Des	Promotes muscle development	0.6	(71)
Dmpk	reduces chloride ion in skeletal muscle, loss of function associated with myopathy and cardiac abnormalities	0.6	(158)
Fkbp5	upregulated by glucocorticoids in DMD muscle functions	0.2	(159)
Flnc	myogenesis	0.6	(144, 160)
Gm26917	satellite cell proliferation and survival	0.5	(161)
Mybpc2	Sarcomere protein,	0.7	(162)
Myh4	myosin heavy chain, marker of slow fiber types	0.6	(71)
Mylpf	regulates myogenesis	0.7	(163)
Peg3	muscle progenitor cell marker	0.7	(164, 165)
Rbm24	skeletal muscle regeneration	0.7	(166)
Rora	upregulated in adult MDX left ventricle	0.8	(167)
Sorbs1	Loss of function is associated with DM1	0.7	(168)
Taco1	Loss of function leads to Distal Arthrogryposis-1	0.4	(66)
Tcap	muscle size variation, loss of function causes limb-girdle muscular dystrophy type 2G	0.5	(90-92)
Tmem38a	Directs myogenic gene repositioning and repression during myogenesis	0.8	(169-171), (172)
Tpm1	found in sarcomere	0.7	(162)
Ttn	Loss of function is associated with diaphragm disfunction in muscular dystrophy	0.8	(69, 70)
Change with E23AON treatment in Quiescent Satellite Cells
Gene	Function	Fold Change	Reference
E23AON treatment on quiescent satellite cells
Malat1	decreased myogenesis	0.9	(173, 174)
Pde10a	Loss of function causes DMD like phenotype in zebrafish	0.7	(175)
Hs6st3	Loss of function decrease myoblast proliferation	1.6	(176)
Kcnma1	promotes proliferation and inhibits apoptosis of satellite cells	1.8	(177)
Pde4b	Normally low expression in DMD	1.6	(142)
Change In Quiescent Satellite Cells: Down-Regulated Genes
Mybpc1	Implicated in DMD and Arthrogryposis Myopathy in fast fibers	0.8	(141)
Peg3	muscle progenitor marker	0.9	(164, 165)
Rora	regulates satellite cell proliferation during regeneration	0.9	(167) (178)
Grb10	negative regulator enhances muscle growth	0.4	(179)
Rbms3	upregulated in aged muscle	0.7	(180)
Zbtb16	insulin resistance in skeletal muscle	0.3	(181, 182)
Ptprd	high expression in denervated and reinnervated muscle	1.1	(183, 184)
Runx1	required for myoblast proliferation	1.1	(67)
Cdon	activates genes myogenesis program	0.9	(185)
Col8a1	upregulated in aging satellite cells	0.7	(186, 187)
Egfr	promotes asymmetric satellite cell division	0.8	(188-190)
Gm42418	upregulated in aging satellite cells	0.7	(191)
Gpc6	downregulated during satellite cell activation	0.9	(192)
Lama2	Loss of function mutations causes dystrophic phenotype and impaired myoblast differentiation	0.9	(192)
Notch3	Negative regulator of satellite cell proliferation	0.7	(193, 194)
Ror1	regulates satellite cell proliferation during regeneration	0.9	(195) (178)
E23AON treatment on fibroblasts
Gene	Function	Fold Change	Reference
Change in Fb-MME: Up-regulated genes
Lama2	loss results in muscular dystrophy	1.2	(39)
Plxdc2	proinflammatory	1.5	(40)
Thsd7a	promotes endothelial cell migration and angiogenesis	1.6	(196)
Cxcl14	chemotactic for monocytes and dendritic cells	0.9	(174)
Change in Fb-MME: Down-regulated genes
Sparc	pro- fibrotic	0.7	(197)
Col3a1	pro- fibrotic	0.6	(198)
Col1a1	pro-fibrotic	0.7	(199)
Col1a2	pro-fibrotic	0.7	(200)
c. Differential Expression: MDSC vs M1/M2 Transitional
Genes upregulated in MDSC vs M1/M2 Transitional
Fatty Acid Metabolic Shift toward immune suppression
Tfeb	Master regulator of autophagy and exosome secretion	2.3	(37)
Sat1	Polyamine metabolism required for increased fatty acid oxidation. Promotes MDSC mediated T-cell suppression.	7.9	(110)
AC149090.13	phospholipid metabolism	3.6
Stard5	Cholesterol export to plasma membrane	5.5	(201)
Pparg	Central regulator of immune-metabolics skewing toward FAO and M2/anti-inflammatory/resolving	2.3	(51)
Lacc1	Purine nucleoside enzyme, LACC1/ FAMIN, fatty acid metabolism–immunity nexus promotes FAO	3.6	(105)
Axl	Efferocytosis receptor which cooperates with C1q to promote specialized pro-resolving mediator expression and activity, anti-inflammation, and repair	3.4	(202)
Ddhd1	2-arachidonoyl lysophosphatidylinositol synthesis	2.7	(71), (203)
Lair1	LAIR/C1q/SHP-1 complexes recruit HGMB1/RAGE for upregulation of specialized anti-inflammation and specialized resolving mediators and antagonizes HGMB1/RAGE pro-inflammatory LTB4 production	2.6	(61)
C1qc	C1q binding to HMGB1/RAGE recruits LAIR/SHP-1to antagonize production of proinflammatory LTB4 and promote anti-inflammation and production of specialized proresolving mediators and promotes IL-10	1.6	(204), (61)
C1qb	C1q binding to HMGB1/RAGE recruits LAIR/SHP-1to antagonize production of proinflammatory LTB4 and promote anti-inflammation and production of specialized proresolving mediators and promotes IL-10	1.6	(61, 204)
Cd36	plasma membrane fatty acid transporter, fuels OXPHOS	2.3	(111)
Mertk	promotes the synthesis of inflammation resolution mediators	1.8	(109)
Selp	anti-inflammatory and pro-resolving	1.4	(205)
Inhibition of TLR and Immune receptor signaling suppression
Trafd1	TRL4 signal antagonist, zincfinger	3.4	(206), (207)
Cd180	TLR9/7 inhibition	2.3	(208)
Trpm7	TRL4 signal antagonist	2.4	(209), (210)
Clec12a	Dampens inflammation in response to cell death, ITIM containing	4.5	(211)
Ptprc	CD45 Phosphatase Inhibits STAT3 Transcription Factor Activity in Myeloid Cells and Promotes Tumor-Associated Macrophage Differentiation	3.6	(212)
Pirb	Negative regulator of M1 macrophage differentiation, ITIM containing	3.2	(137)
Tyrobp	DAP12 stabilizes the TREM2 C-terminal fragment to suppression pro-inflammatory cytokine secretion and B cells, upregulates IL-10	3.3	(213), (214)
Trem2	C-terminal fragment suppresses pro-inflammatory cytokine secretion.	1.8	(213)
Pld4	Anti-inflammatory 5′ exonuclease, degradation of pro-inflammatory TLR9 ligands	3.4	(215)
Fcgr2b	down-modulation of Fc receptor activation, ITIM containing	2.8	(216)
Cd300c	inhibition of TCR signaling homology to B7	2.6	(208)
Cd300a	Recognizes dead cells and suppresses inflammatory response through ITIM signaling	2.8	(217)
Sirpa	negative regulation of FcR, ITAM recruits shp phosphatase to inhibit nfkb activation; promotes MDSC tolerizing activity	3.0	(218)
Gpnmb	DC-HIL; anti-inflammatory, T cell inhibition by syndecan 4	3.0	(107), (219)
Inpp5d	SHIP1; ITIM associated phosphatase, negative regulate of immunoreceptor signaling and inflammatory cytokine production.	1.3	(220, 221)
MDSC effectors
Cyp27a1	Suppresses inflammatory, inhibition of glycolysis and oxidative metabolism.	1.8	(222)
Tgfbr1	TGF signaling	3.3	(97)
Ccr5	CCR5 chemokine receptor promotes MDSC ROS and NO production and T cell suppression	2.0	(203)
Ccr2	Antagonizes CD8 function	4.1	(223)
Adam17	Disintegrin/metalloproteinase required for release of anti-inflammatory/proresolving amphiregulin, sIL-15R/IL15	3	(224), (225), (226)
Il15	Promotes T reg	3	(227)
Anti-inflammatory M2 skewing
P2ry6	Pyrimidinergic receptor 6 senses nucleotides released from damaged tissue, suppression of IL-17/inflammation	1.4	(228)
Ptbp3	PTBP3-Mediates regulation of ZEB1 mRNA Stability. ZEB1 was required to maintain the tumor promoting identity of TAMs	1.9	(161, 229)
Cd47	SIRPα binds the "don't eat me" ligand CD47 on tumor cells. Blockade of CD47 enabled phagocytosis of tumor cells that were otherwise protected.	2.0	(24)
Stat5b	MDSC proliferation	2
Effectors that act on regeneration/muscle
Igf1	Promotes muscle growth and mass	2.5	(95)
Il15	Promotes myoblast differentiation and muscle mass; induces Treg proliferation and function.	3.0	(227) (230)
Nucleic acid binding sensors
Hmgb1	HMGB1 binding C1q induces proresolving lipid mediators lipoxin A4, resolvin D1, and resolvin D2 through a RAGE- and LAIR-1-dependent pathway.	2.1	(61)
Grk3	Interacts with any compound consisting of a nucleoside that is esterified with (ortho)phosphate or an oligophosphate at any hydroxyl group on ribose or deoxyribose.	5.2	(231)
Pld4	Anti-inflammatory 5′ exonuclease, degradation of pro-inflammatory TLR9 ligands	4.4	(215)
d. Differential Expression: Fb Postn1 vs Fb CCL11
Genes upregulated in Fb Postn1 vs Fb CCL11
Ccn2	CTGF overexpressed in DMD, currently a target in clinical trial for DMD.	24	(43)
Mmp3	Increases with inflammation, augments inflammation	26.7	(232)
Tnc	Increased in dmd, in mice associated with damaged areas not undergoing repair	243.9	(233)
Col8a1	Associated with fibrosis and remodeling	27.5	(234)
Bcat1	Branched-chain aminotransferase, facilitates metabolic switch to pro-inflammatory also marks population.	25.4	(117)
Ltbp2	Associated with fibrosis	119.1	(235)
Wisp1	Upregulated with fibrosis, mediator of TGFb induced IL6 production and proliferation of fibroblasts	153.8	(236)
Postn1	Promotes TGF mediated fibrosis and muscular dystrophy	188.7	(116)
e. MDSC identity markers
M2-MDSC and MDSC shared markers
Lpl	upregulated by IL-4 during induction of the M2/alternative pathway/associated with immunosuppression in cancer	5.8	(111, 237)
Pparg	Regulates fatty acid storage and glucose metabolism, activation enhances CD36 expression and increases the uptake of oxidized LDL and triacylglycerides. Central regulator of immunometabolic functional shift toward M2.	2.3	(51)
Cd36	CD36 (plasma membrane fatty acid transporter fuels Oxidative phosphoralation)	5.2	(111)
G-MDSC markers upregulated in M2-MDSC
Psd3	pleckstrin and Sec7 domain-containing 3 (PSD3) gene has been linked to immune diseases	2.9	(26) (238)
Arhgap25	regulates phagocytosis	3.7	(239)
Fn1	fibronectin, expressed in tumor conditioned macrophage and TAMs	2.8	(240)
Bcar3	BCAR3 promotes cell cycle progression and cytoskeleton reorganization	2.8	(185)
M-MDSC markers upregulated in MDSC
Ccr2	CCR2/CCL2 required for MDSC recruitment and function	6.8	(241)
P2ry12	M-MDSC marker associated with CD163.	5.2	(242)
Pld4	Anti-inflammatory 5′ exonuclease, degradation of pro-inflammatory TLR9 ligands	4.4	(215)
F13a1	Factor XIII (FXIII), transglutaminase family	4.4	(243)
Fam107	Regulates Actin outgrowth	4.4	(118)
Ly86	TLR9/7 inhibition	2.3	(208)
Apoe	promotes conversion from pro-inflammatory M1 to the anti-inflammatory M2 phenotype.	3.9	(244)
Lyz2	m-MDSC marker	2.9	(26)
Il6ra	MDSC proliferation	2.8	(245)
Mpeg1	pore-forming protein related to MAC and perforin	2.3	(246)
C1qa	C1q binding to HMGB1/RAGE recruits LAIR/SHP-1to antagonize production of proinflammatory LTB4 and promote anti-inflammation and production of specialized proresolving mediators, promotes IL-10 and IL-33	2.3	(247)
Pip4k2a	negatively regulator of phagocytosis	1.9	(248)
Il10ra	IL-10, binding promotes immune suppression	4.0	(222)
Cyp27a1	m-MDSC marker	6.2	(26)
